# Ancient DNA from shells reveals delayed genomic erosion and rapid immune adaptation in the critically endangered black abalone

**DOI:** 10.64898/2025.12.01.690857

**Authors:** T. Brock Wooldridge, Joshua D. Kapp, Sarah M. Ford, William E. Seligmann, Holland C. Conwell, Talia Tzadikario, Jonas Oppenheimer, Zachary G. Anderson, Alan Le Moan, Alicia Abadía-Cardoso, Pete Raimondi, Beth A. Shapiro

## Abstract

Predicting the genetic consequences of population decline is a major problem in conservation genomics. Time lags following demographic bottlenecks can delay genomic erosion and make it difficult to determine a population’s current and future risk, especially when pre-bottleneck genomic baselines are unavailable. Black abalone (*Haliotis cracherodii*) suffered a severe disease bottleneck in the 1980s, resulting in an estimated 99% population decline. However, recent work found surprisingly high genetic diversity and little population structure in current black abalone populations, raising questions of whether genomic erosion has been delayed. To investigate this, we applied ancient DNA methods to pre-bottleneck abalone shells, generating 59 whole genomes including one 34-fold coverage genome from a 1,500-year-old specimen. These data show that heterozygosity, runs of homozygosity, genetic load and population structure remained stable up to and following the bottleneck. Simulations reveal that this stability is consistent with even severe bottleneck scenarios because too few generations have lapsed since the decline. Projections suggest that future genomic erosion may be avoided even in limited recovery scenarios. Following the bottleneck we observe widespread balancing selection at genes with immune function, along with parallel increases of two inversions on separate chromosomes that are in linkage disequilibrium, where the disease bottleneck was most severe. Altogether, these findings explain why genomic change has thus far been limited, outline recovery scenarios that minimize genomic erosion, and identify loci likely that may harbor adaptive variation key to the success of future black abalone populations.
