## Extended Data Table 1 for "Ancient DNA from shells reveals delayed genomic erosion and rapid immune adaptation in the critically endangered black abalone"

Selection Type	Gene symbol	Protein Description	Gene function as found in Mollusca literature	Primary Literature
Balancing	CEACAM1	cell adhesion molecule CEACAM1-like	CEACAM1 has been implicated in the immune response of bivalves, potentially contributing to cell adhesion and pathogen recognition, supported by mRNA upregulation observed in scallop haemocytes 24 hours post-bacterial challenge and after in vitro stimulation.	Pauletto, M. et al. Deep transcriptome sequencing of Pecten maximus hemocytes: A genomic resource for bivalve immunology. Fish & Shellfish Immunology 37, 154–165 (2014).
Balancing	cubn	cubilin-like	The gene cubn has been associated with growth-related traits in abalone. In a recent GWAS study, they identified cubn as a candidate gene linked to various biological processes, including cell proliferation, glycometabolism, and lipid metabolism. It has also been found to have nine different isoforms that vary between sexes, which may suggest that its function may be widespread across the abalone…	Peng, W. et al. Identification of growth-related SNPs and genes in the genome of the Pacific abalone (Haliotis discus hannai) using GWAS. Aquaculture 541, 736820 (2021). Kim, M. et al. Alternative Splicing Profile and Sex-Preferential Gene Expression in the Female and Male Pacific Abalone Haliotis discus hannai. Genes 8, 99–99 (2017).
Balancing	HMCN1	hemicentin-1-like	HMCN1 has been shown to regulate growth?related traits in abalone, potentially influencing cell growth, nutrition metabolism, immune processes, and feed efficiency.	Xiao, Q. et al. Ten Candidate Genes Were Identified to Be Associated with the Great Growth Differentiation in the Three-Way Cross Hybrid Abalone. Animals 15, 211 (2025).
Balancing	LOC139466982	delta-like protein B	In oysters, delta-like proteins act as Notch ligands that regulate cell proliferation, differentiation, and apoptosis, and may also regulare innate immune responses, linking growth and stress-related metabolic activity.	Hao, P. et al. Integrative mRNA-miRNA interaction analysis associated with the immune response of Strongylocentrotus intermedius to Vibrio harveyi infection. Fish & Shellfish Immunology 134, 108577–108577 (2023). Dorant, Y., Quillien, V., Le Luyer, J. & Ky, C. L. Comparative transcriptomics identifies genes underlying growth performance of the Pacific black-lipped pearl oyster Pinctada margaritif…
Balancing	LOC139471422	sialidase-like	The Sialidase-like gene encodes for an enzyme that cleaves sialic acid residues from host cell surfaces, a function known in other systems to alter pathogen–host interactions. In the context of withering syndrome, one study suggests that increased sialidase activity could reduce the ?2,3-linked sialic acids recognized by the WS pathogen’s OmpA protein, potentially limiting pathogen attachment, in…	Villasante, A., Catalán, N., Rojas, R., Lohrmann, K. B. & Romero, J. Microbiota of the Digestive Gland of Red Abalone (Haliotis rufescens) Is Affected by Withering Syndrome. Microorganisms 8, 1411 (2020).
Balancing	MEGF10	multiple epidermal growth factor-like domains protein 10	MEGF10 has been implicated as a growth-related gene in abalone, potentially contributing to muscle development and body size, supported by QTL associations with shell and body weight and an lncRNA regulatory signal observed specifically in large individuals.	Thendo Stanley Tshilate, Edson Ishengoma & Rhode, C. Construction of a high?density linkage map and QTL detection for growth traits in South African abalone (Haliotis midae). Animal Genetics 55, 744–760 (2024). Huang, J. et al. Expression profiling of lncRNAs and mRNAs reveals regulation of muscle growth in the Pacific abalone, Haliotis discus hannai. Scientific Reports 8, 16839–16839 (2018).
Balancing	MUC22	mucin-22-like	MUC22 was shown to be upregulated during bacterial infection during a study that looked at Pacific abalone immune responses.	Ma, Z. et al. Morphologic, cytometric, quantitative transcriptomic and functional characterisation provide insights into the haemocyte immune responses of Pacific abalone (Haliotis discus hannai). Frontiers in Immunology 15, 1376911–1376911 (2024).
Selective sweep	NPHS1	nephrin-like	NPHS1 was found to be downregulated in Ruditapes philippinarum when undergoing heat stress.	Zhang, Y., Nie, H. & Yan, X. Transient receptor potential (TRP) channels in the Manila clam (Ruditapes philippinarum): Characterization and expression patterns of the TRP gene family under heat stress in Manila clams based on genome-wide identification. Gene 854, 147112–147112 (2022).
Selective sweep	PIF	protein PIF-like	PIF encodes shell-matrix proteins essential for calcium carbonate biomineralization in mollusks, and research suggest that their chitin-binding and VWA regions are highly conserved across mollusks and it is their mineral-binding Pif80 regions that have evolved rapidly to help drive species-specific shell differentiation.	Suzuki, M., Iwashima, A., Kimura, M., Toshihiro Kogure & Nagasawa, H. The Molecular Evolution of the Pif Family Proteins in Various Species of Mollusks. Marine biotechnology 15, 145–158 (2012).
Balancing	PTPRA	receptor-type tyrosine-protein phosphatase alpha-like	PTPRA is a candidate gene suggested to be involved in amino acid synthesis, protein phophorylation and energy production in Pacific Abalone following a GWAS study on taurine content.	Yin, Z. et al. Seasonal variation in two culture systems and genome-wide association analysis of taurine content in the foot muscles of the Pacific abalone (Haliotis discus hannai). Aquaculture 604, 742431–742431 (2025).
Balancing	PTPRE	receptor-type tyrosine-protein phosphatase epsilon-like	PTPRE has been shown to confer stress tolerance in oysters.	Li, J. et al. Molecular insights into performance-related heterosis in offspring have been revealed by a hybrid oyster (Crassostrea dianbaiensis ? × C. iredalei ?). Aquaculture Reports 45, 103102 (2025).
Balancing (NW_027266289.1); Selective sweep (NW_027266269.1)	SCARF1	scavenger receptor class F member 1-like	SCARF1 encodes for a pattern recognition receptors that is involved in pathogen sensing, with some findings showing that it is associated with Vibrio alginolyticus resistance in Crassostrea gigas.	Yang, B. et al. Genome-wide association study toward efficient selection breeding of resistance to Vibrio alginolyticus in Pacific oyster, Crassostrea gigas. Aquaculture 548, 737592 (2022). Yáñez, J. M. et al. Genome?wide association and genomic selection in aquaculture. Reviews in aquaculture 15, 645–675 (2022).
Balancing	SCARF2	scavenger receptor class F member 2-like	SCARF2 was discussed in an ovarian transcriptome study of Pacific abalone, where they found that it plays a role in ovarian development and homeostasis.	Kim, M. A. et al. Ovarian transcriptome profiles associated with sexual maturation in Pacific abalone (Haliotis discus hannai). Genes & Genomics 42, 1179–1188 (2020).
Selective sweep	SVEP1	uncharacterized LOC139469398	SVEP1 appears to be a candidate for a growth related gene, and it is suggested that it contributes to growth regulation through its roles in cell adhesion, tissue development, and extracellular matrix function in a QTL study on Pacifc Abalone.	Thendo Stanley Tshilate, Edson Ishengoma & Rhode, C. Construction of a high?density linkage map and QTL detection for growth traits in South African abalone (Haliotis midae). Animal Genetics 55, 744–760 (2024).
Balancing	TRIM2	tripartite motif-containing protein 2-like	TRIM2 appears to function in stress resistance in Oysters, with roles like regulating cell proliferation, responding to stressors such as pesticides and acting as a regulatory gene involved in both hypo-osmotic and hyper-osmotic adaptation.	Tanguy, A., Boutet, I., Laroche, J. & Moraga, D. Molecular identification and expression study of differentially regulated genes in the Pacific oyster Crassostrea gigas in response to pesticide exposure. FEBS Journal 272, 390–403 (2004). Zhao, X., Yu, H., Kong, L., Liu, S. & Li, Q. Comparative Transcriptome Analysis of Two Oysters, Crassostrea gigas and Crassostrea hongkongensis Provides Insights…
Balancing	TRIM3	tripartite motif-containing protein 3-like	TRIM3 was found to potentially be involved in amino acid synthesis, transmembrane transport, energy production protein phosphorylation and other processes following a GWAS study of Pacific Abalone.	Yin, Z. et al. Seasonal variation in two culture systems and genome-wide association analysis of taurine content in the foot muscles of the Pacific abalone (Haliotis discus hannai). Aquaculture 604, 742431–742431 (2025).
Balancing	TRIM56	E3 ubiquitin-protein ligase TRIM56-like	TRIM56 has been noted as being involved in the antiviral response in mussels.	Rey-Campos, M., Saco, A., Novoa, B. & Figueras, A. Transcriptomic and functional analysis of the antiviral response of mussels after a poly I:C stimulation. Fish & Shellfish Immunology 153, 109867 (2024).
Balancing	ZONADHL	zonadhesin-like	ZONADHL was found to be expressed more in groups of Pearl Oysters with large than small phenotypes which they theorized might be due to different developmental stages. In vertebrates, ZONADHL has been implicated in species-specific egg-sperm binding intereactions.	Shi, Y. & He, M. Differential gene expression identified by RNA-Seq and qPCR in two sizes of pearl oyster (Pinctada fucata). Gene 538, 313–322 (2014).
Balancing	ANKHD1	ankyrin repeat and KH domain-containing protein 1-like	n/a	n/a
Balancing	ANKR28-A	serine/threonine-protein phosphatase 6 regulatory ankyrin repeat subunit A-like	n/a	n/a
Balancing	ANKR28-C	serine/threonine-protein phosphatase 6 regulatory ankyrin repeat subunit C-like	n/a	n/a
Balancing	ANKRD28	serine/threonine-protein phosphatase 6 regulatory ankyrin repeat subunit B-like	n/a	n/a
Balancing	ced-1	cell death abnormality protein 1-like	n/a	n/a
Balancing	DMBT1	scavenger receptor cysteine-rich domain-containing protein DMBT1-like	n/a	n/a
Balancing	drpr	protein draper-like	n/a	n/a
Balancing	FAS2	fasciclin-2-like	n/a	n/a
Balancing	GAL3ST2	galactose-3-O-sulfotransferase 2-like	n/a	n/a
Balancing	HHIP	HHIP-like protein 1	n/a	n/a
Balancing	LOC139441701	uncharacterized LOC139441701	n/a	n/a
Selective sweep	LOC139443843	uncharacterized LOC139443843	n/a	n/a
Selective sweep	LOC139444090	uncharacterized LOC139444090	n/a	n/a
Balancing	LOC139445857	uncharacterized LOC139445857	n/a	n/a
Balancing	LOC139448047	uncharacterized LOC139448047	n/a	n/a
Balancing	LOC139449996	uncharacterized LOC139449996	n/a	n/a
Balancing	LOC139450497	uncharacterized LOC139450497	n/a	n/a
Balancing	LOC139457038	uncharacterized LOC139457038	n/a	n/a
Balancing	LOC139457534	uncharacterized LOC139457534	n/a	n/a
Balancing	LOC139457557	uncharacterized LOC139457557	n/a	n/a
Balancing	LOC139457559	uncharacterized LOC139457559	n/a	n/a
Selective sweep	LOC139457593	uncharacterized LOC139457593	n/a	n/a
Balancing	LOC139457877	uncharacterized LOC139457877	n/a	n/a
Balancing	LOC139457981	uncharacterized LOC139457981	n/a	n/a
Balancing	LOC139458005	uncharacterized LOC139458005	n/a	n/a
Selective sweep	LOC139458032	fibrinogen-binding protein-like	n/a	n/a
Selective sweep	LOC139458034	antifreeze protein Maxi-like	n/a	n/a
Selective sweep	LOC139458035	uncharacterized LOC139458035	n/a	n/a
Selective sweep	LOC139460983	uncharacterized LOC139460983	n/a	n/a
Selective sweep	LOC139461308	uncharacterized LOC139461308	n/a	n/a
Selective sweep	LOC139461310	uncharacterized LOC139461310	n/a	n/a
Balancing	LOC139461325	uncharacterized LOC139461325	n/a	n/a
Balancing	LOC139467141	fibropellin-1-like	n/a	n/a
Balancing	LOC139468682	uncharacterized LOC139468682	n/a	n/a
Selective sweep	LOC139468691	sodium-dependent multivitamin transporter-like	n/a	n/a
Balancing	LOC139469407	uncharacterized LOC139469407	n/a	n/a
Balancing	LOC139469503	uncharacterized LOC139469503	n/a	n/a
Balancing	LOC139469504	uncharacterized LOC139469504	n/a	n/a
Balancing	LOC139470077	uncharacterized LOC139470077	n/a	n/a
Balancing	LOC139471301	uncharacterized LOC139471301	n/a	n/a
Balancing	LOC139471423	uncharacterized LOC139471423	n/a	n/a
Balancing	LOC139474110	uncharacterized LOC139474110	n/a	n/a
Balancing	LOC139474114	uncharacterized LOC139474114	n/a	n/a
Balancing	LOC139474120	uncharacterized LOC139474120	n/a	n/a
Balancing	LOC139474131	uncharacterized LOC139474131	n/a	n/a
Balancing	LOC139474132	uncharacterized LOC139474132	n/a	n/a
Balancing	LOC139474136	excitatory amino acid transporter-like	n/a	n/a
Balancing	LOC139474862	uncharacterized LOC139474862	n/a	n/a
Balancing	LOC139475841	uncharacterized LOC139475841	n/a	n/a
Balancing	LOC139475897	uncharacterized LOC139475897	n/a	n/a
Balancing	LOC139475899	uncharacterized LOC139475899	n/a	n/a
Balancing	LOC139475914	uncharacterized LOC139475914	n/a	n/a
Balancing	LOC139475995	uncharacterized LOC139475995	n/a	n/a
Balancing	LOC139476042	uncharacterized LOC139476042	n/a	n/a
Balancing	LOC139476048	uncharacterized LOC139476048	n/a	n/a
Balancing	LOC139476056	uncharacterized LOC139476056	n/a	n/a
Balancing	LOC139478692	uncharacterized LOC139478692	n/a	n/a
Selective sweep	LOC139479358	uncharacterized LOC139479358	n/a	n/a
Selective sweep	LOC139479359	uncharacterized LOC139479359	n/a	n/a
Balancing	MUC21	mucin-21-like	n/a	n/a
Balancing	NCAM1	neural cell adhesion molecule 1-like	n/a	n/a
Balancing	OPCML	opioid-binding protein/cell adhesion molecule homolog	n/a	n/a
Balancing	OPCML	opioid-binding protein/cell adhesion molecule-like	n/a	n/a
Balancing	PARP15	protein mono-ADP-ribosyltransferase PARP15-like	n/a	n/a
Balancing	PIBF1	progesterone-induced-blocking factor 1-like	n/a	n/a
Balancing	PSAP	prosaposin-like	n/a	n/a
Balancing	RBL2	retinoblastoma-associated protein-like	n/a	n/a
Balancing	TRACP5	tartrate-resistant acid phosphatase type 5-like	n/a	n/a
Balancing	TRNAP-AGG	transfer RNA proline (anticodon AGG)	n/a	n/a
